# Identification of a family of *Vibrio* type III secretion system effectors that contain a conserved serine/threonine kinase domain

**DOI:** 10.1101/2020.12.11.418251

**Authors:** N Plaza, IM Urrutia, K Garcia, MK Waldor, CJ Blondel

## Abstract

*Vibrio parahaemolyticus* is a marine Gram-negative bacterium that is a leading cause of seafood-borne gastroenteritis. Pandemic strains of *V. parahaemolyticus* rely on a specialized protein secretion machinery known as the type III secretion system 2 (T3SS2) to cause disease. The T3SS2 mediates the delivery of effector proteins into the cytosol of infected cells, where they subvert multiple cellular pathways. Here, we identify a new T3SS2 effector protein encoded by VPA1328 (VP_RS21530) in *V. parahaemolyticus* RIMD2210633. Bioinformatic analysis revealed that VPA1328 is part of a larger family of uncharacterized T3SS effector proteins with homology to the VopG effector protein in *V. cholerae* AM-19226. These VopG-like proteins are found in many but not all T3SS2 gene clusters and are distributed among diverse *Vibrio* species including *V. parahaemolyticus*, *V. cholerae*, *V. mimicus*, and *V. diabolicus* and also in *Shewanella baltica*. Structure-based prediction analyses uncovered the presence of a conserved C-terminal kinase domain in VopG orthologs, similar to the serine/threonine kinase domain found in the NleH family of T3SS effector proteins. However, in contrast to NleH effector proteins, in tissue culture-based infections, VopG did not impede host cell death or suppress IL-8 secretion, suggesting a yet undefined role for VopG during *V. parahaemolyticus* infection. Collectively, our work reveals that VopG effector proteins, a new family of likely serine/threonine kinases, is widely distributed in the T3SS2 effector armamentarium among marine bacteria.

**IMPORTANCE:** *Vibrio parahaemolyticus* is the leading bacterial cause of seafood-borne gastroenteritis worldwide. The pathogen relies on a type III secretion system to deliver a variety of effector proteins into the cytosol of infected cells to subvert cellular function. In this study, we identified a novel *Vibrio parahaemolyticus* effector protein that is similar to the VopG effector of *Vibrio cholerae.* VopG-like effectors were found in diverse *Vibrio* species and contain a conserved serine/threonine kinase domain that bears similarity to the kinase domain in the EHEC *and Shigella* NleH effectors that manipulate host cell survival pathways and host immune responses. Together our findings identify a new family of *Vibrio* effector proteins and highlight the role of horizontal gene transfer events among marine bacteria in shaping T3SS gene clusters.
