## Supplementary material for "Identification of a family of *Vibrio* type III secretion system effectors that contain a conserved serine/threonine kinase domain": Table S1

### Sheet: Table S1
Table S1. Bacterial strains and plasmids used in this study.
	Species	Genotype	Plasmid	Strain Reference	Plasmid Function	Plasmid Reference
	E. coli	DH5a		Lab collection		---
	E. coli	SM10 (λpir)		Lab collection		---
	E. coli	DH5a (λpir)	pDM4	Lab collection	Suicide vector	19
	E. coli	DH5a	pCyaA	Lab collection	CyaA expression vector	19
	V. parahaemolyticus	RIMD2210633	---	Lab collection	---	---
	V. parahaemolyticus SmR	Spontaneous streptomycin resistant RIMD2210633	---	Lab collection	---	---
	V. parahaemolyticus SmR	ΔVPA1338 (vscN2)	---	Lab collection	---	---
	V. parahaemolyticus SmR	ΔVP1668 (vscN1)	---	Lab collection	---	---
	V. parahaemolyticus SmR	ΔVP1668/VPA1338 (vscN1/vscN2)	---	Lab collection	---	---
	V. parahaemolyticus SmR	Spontaneous streptomycin resistant RIMD2210633	pVopG-CyaA	Lab collection	CyaA expression vector	This study
	V. parahaemolyticus SmR	ΔVPA1338 (vscN2)	pVopG-CyaA	Lab collection	CyaA expression vector	This study
	V. parahaemolyticus SmR	ΔVP1668 (vscN1)	pVopG-CyaA	Lab collection	CyaA expression vector	This study
	V. parahaemolyticus SmR	ΔVP1668/VPA1338 (vscN1/vscN2)	pVopG-CyaA	Lab collection	CyaA expression vector	This study
	V. parahaemolyticus SmR	Spontaneous streptomycin resistant RIMD2210633	pCyaA	---	CyaA expression vector	19
	V. parahaemolyticus SmR	ΔVPA1338 (vscN2)	pCyaA	---	CyaA expression vector	19
	V. parahaemolyticus SmR	ΔVP1668 (vscN1)	pCyaA	---	CyaA expression vector	19
	V. parahaemolyticus SmR	ΔVP1668/VPA1338 (vscN1/vscN2)	pCyaA	---	CyaA expression vector	19
	V. parahaemolyticus SmR	Spontaneous streptomycin resistant RIMD2210633	pVopV-CyaA	---	CyaA expression vector	19
	V. parahaemolyticus SmR	ΔVPA1338 (vscN2)	pVopV-CyaA	---	CyaA expression vector	19
	V. parahaemolyticus SmR	ΔVP1668 (vscN1)	pVopV-CyaA	---	CyaA expression vector	19
	V. parahaemolyticus SmR	ΔVP1668/VPA1338 (vscN1/vscN2)	pVopV-CyaA	---	CyaA expression vector	19
	V. parahaemolyticus SmR	ΔVP1668/VPA1328 (vscN1/VPA1328)	---	---	---	This study
