## Supplementary material for "Identification of a family of *Vibrio* type III secretion system effectors that contain a conserved serine/threonine kinase domain": Table S2

### Sheet: Table S2
Table S2. Analysis of the VPA1328 ORF using different T3SS effector prediction software.
	T3SE Prediction					BLASTp
Prediction Software	VPA1328 (VP_RS21530)	VopG (A33_1697)			Homology	Coverage (%)	E-Value	Identity (%)
Bean 2.0	+	+			VopG (A33_1697)	73	5e-49	41.92
pEffect	-	-
EffectiveDB	+	+
EP3	+	+
Bastion 3	+	+
PREFFECTOR	+	+
T3SSpp	+	+
